# High-throughput screening reveals mechanisms of environmental control of germination in a fungal thermophile

**DOI:** 10.64898/2025.12.04.692316

**Authors:** Olusola A. Ogunyewo, Kristopher Fleming, Madeleine Morris, Kayleigh Fort, Lori B. Huberman, Rachel B. Brem

## Abstract

*Thermothelomyces thermophilus* is a filamentous fungus isolated from self-heating compost. Unlike most of the fungal kingdom, this species exhibits a growth optimum at 45°C and is intolerant of temperatures below 30°C. To investigate genetic contributors to temperature-dependent fitness in this system, we implemented a large-scale insertional mutagenesis approach. We generated thousands of *T. thermophilus* mutants and cultured them at temperature extremes in standard medium. Phenotyping-by-sequencing identified dozens of disrupted loci representing candidate determinants of thermophilic life history, including several annotated in metal transport. We then validated a subset of screen hits with a directed, single-gene knockout paradigm. The results revealed a temperature-dependent regulatory logic for germination, the developmental decision by which a fungal spore initiates growth. Surprisingly, most mutants germinated far better at 50°C than the wild-type in standard medium and showed markedly slower germination at lower temperatures, consistent with altered germination regulation rather than enhanced intrinsic heat tolerance. We hypothesized that *T. thermophilus* has evolved sophisticated regulatory machinery to block germination at high temperature unless environmental conditions are favorable. As a proof of concept, we surveyed media conditions and established that elevated zinc dampened germination of wild-type *T. thermophilus* at 50°C but promoted it at lower temperature; mutation experiments made clear that such sensitivity was mediated in part by the zinc transporter *zip*. We interpret these results under a model in which *T. thermophilus* integrates temperature and nutrient availability to control the transition from spore dormancy to vegetative growth, a developmental decision that shapes fitness outcomes across temperatures.

**Significance:** Fungal thermophiles thrive at temperatures that represent the upper limits of eukaryotic life. The regulatory and developmental mechanisms that shape their temperature-dependent fitness remain poorly understood. In this work, we elucidate how *Thermothelomyces thermophilus* integrates temperature cues with other environmental inputs during germination, a key life-cycle stage for dispersal. Our findings highlight germination regulation as an important contributor to fitness at elevated temperatures in a thermophilic eukaryote. These insights are of basic biological interest and provide a foundation for rational strategies to modulate temperature-dependent performance in industrial strains, with applications for high-temperature bioprocessing.
