## Supplementary material for "High-throughput screening reveals mechanisms of environmental control of germination in a fungal thermophile": All supplementary files: Supplementary File S2.xlsx

### Sheet: Repeatmasker_all_chro
seqid	source	type	start	end	score	strand	phase	attributes
chr1	RepeatMasker	dispersed_repeat	664824	664888	16.9	+	.	ID=1;Target "Motif:tRNA-Arg-CGY" 8 73
chr1	RepeatMasker	dispersed_repeat	1532955	1533034	19	+	.	ID=2;Target "Motif:U6" 29 107
chr1	RepeatMasker	dispersed_repeat	2647889	2647949	18.3	+	.	ID=3;Target "Motif:tRNA-Arg-AGA" 7 66
chr1	RepeatMasker	dispersed_repeat	2728431	2728474	11.6	+	.	ID=4;Target "Motif:LSU-rRNA_Dme" 2140 2182
chr1	RepeatMasker	dispersed_repeat	2758161	2758213	22.6	+	.	ID=5;Target "Motif:tRNA-Ile-ATT" 8 62
chr1	RepeatMasker	dispersed_repeat	2770979	2771061	8.5	-	.	ID=6;Target "Motif:tRNA-Lys-AAG" 1 72
chr1	RepeatMasker	dispersed_repeat	2903059	2903127	20.3	-	.	ID=7;Target "Motif:tRNA-Asn-AAC" 3 71
chr1	RepeatMasker	dispersed_repeat	3255032	3255094	18.1	-	.	ID=8;Target "Motif:tRNA-Val-GTY" 4 64
chr1	RepeatMasker	dispersed_repeat	3321388	3321471	15.7	-	.	ID=9;Target "Motif:tRNA-Arg-CGA_" 1 72
chr1	RepeatMasker	dispersed_repeat	3554990	3555084	30.5	-	.	ID=10;Target "Motif:LSU-rRNA_Hsa" 5 99
chr1	RepeatMasker	dispersed_repeat	3555574	3557077	35.5	-	.	ID=11;Target "Motif:SSU-rRNA_Hsa" 343 1869
chr1	RepeatMasker	dispersed_repeat	3601442	3602481	27.4	-	.	ID=12;Target "Motif:LSU-rRNA_Hsa" 4018 4680
chr1	RepeatMasker	dispersed_repeat	3602599	3602893	34.7	-	.	ID=13;Target "Motif:LSU-rRNA_Cel" 1093 1387
chr1	RepeatMasker	dispersed_repeat	3602986	3603695	34.1	-	.	ID=14;Target "Motif:LSU-rRNA_Cel" 250 948
chr1	RepeatMasker	dispersed_repeat	5261507	5261561	21.8	-	.	ID=15;Target "Motif:tRNA-Glu-GAA" 8 62
chr1	RepeatMasker	dispersed_repeat	5261573	5261658	17	-	.	ID=16;Target "Motif:tRNA-Ala-GCY_v" 1 73
chr1	RepeatMasker	dispersed_repeat	5442458	5442496	12.8	+	.	ID=17;Target "Motif:tRNA-Ile-ATT" 3 41
chr1	RepeatMasker	dispersed_repeat	5806579	5806647	21.7	+	.	ID=18;Target "Motif:tRNA-Asn-AAC" 3 71
chr1	RepeatMasker	dispersed_repeat	5861938	5862008	23.2	+	.	ID=19;Target "Motif:tRNA-Gly-GGY" 1 71
chr1	RepeatMasker	dispersed_repeat	6129712	6129798	14.3	+	.	ID=20;Target "Motif:tRNA-Pro-CCY" 5 72
chr1	RepeatMasker	dispersed_repeat	6206599	6206667	21.7	+	.	ID=21;Target "Motif:tRNA-Asn-AAC" 3 71
chr1	RepeatMasker	dispersed_repeat	6234503	6234571	21.7	-	.	ID=22;Target "Motif:tRNA-Asn-AAC" 3 71
chr1	RepeatMasker	dispersed_repeat	6415153	6415221	21.7	-	.	ID=23;Target "Motif:tRNA-Asn-AAC" 3 71
chr1	RepeatMasker	dispersed_repeat	6685098	6685188	11.9	+	.	ID=24;Target "Motif:tRNA-Pro-CCY" 1 72
chr1	RepeatMasker	dispersed_repeat	7605873	7605991	28.1	+	.	ID=25;Target "Motif:5S" 4 121
chr1	RepeatMasker	dispersed_repeat	8023424	8023495	23.6	-	.	ID=26;Target "Motif:tRNA-Met-i" 1 72
chr1	RepeatMasker	dispersed_repeat	8380536	8380630	17.8	-	.	ID=27;Target "Motif:tRNA-Leu-TTG" 3 83
chr1	RepeatMasker	dispersed_repeat	8602878	8602963	17	-	.	ID=28;Target "Motif:tRNA-Ala-GCY_v" 1 73
chr1	RepeatMasker	dispersed_repeat	8930606	8930691	17	+	.	ID=29;Target "Motif:tRNA-Ala-GCY_v" 1 73
chr1	RepeatMasker	dispersed_repeat	9140586	9140621	8.3	-	.	ID=30;Target "Motif:tRNA-Ile-ATT" 3 38
chr1	RepeatMasker	dispersed_repeat	9556633	9556733	17.1	+	.	ID=31;Target "Motif:tRNA-Leu-CTG" 3 83
chr1	RepeatMasker	dispersed_repeat	9693275	9693328	22.2	-	.	ID=32;Target "Motif:tRNA-Cys-TGY" 7 60
chr1	RepeatMasker	dispersed_repeat	9792131	9792191	18.3	-	.	ID=33;Target "Motif:tRNA-Arg-AGA" 7 66
chr1	RepeatMasker	dispersed_repeat	10001402	10001488	18.6	-	.	ID=34;Target "Motif:tRNA-Leu-CTG" 3 83
chr1	RepeatMasker	dispersed_repeat	10008202	10008273	21.1	-	.	ID=35;Target "Motif:tRNA-Val-GTY" 3 73
chr1	RepeatMasker	dispersed_repeat	10293658	10293738	8.5	+	.	ID=36;Target "Motif:tRNA-Lys-AAG" 1 72
chr1	RepeatMasker	dispersed_repeat	10645073	10645157	20.1	-	.	ID=37;Target "Motif:tRNA-Ala-GCY_v" 1 72
chr2	RepeatMasker	dispersed_repeat	814678	814764	12.8	-	.	ID=38;Target "Motif:tRNA-Pro-CCY" 5 72
chr2	RepeatMasker	dispersed_repeat	1205540	1205603	26.6	+	.	ID=39;Target "Motif:tRNA-Leu-CTY" 7 70
chr2	RepeatMasker	dispersed_repeat	1210041	1210104	28.1	+	.	ID=40;Target "Motif:tRNA-Leu-CTY" 7 70
chr2	RepeatMasker	dispersed_repeat	1396458	1396541	8.6	-	.	ID=41;Target "Motif:tRNA-Lys-AAG" 1 72
chr2	RepeatMasker	dispersed_repeat	1466028	1466080	13.2	+	.	ID=42;Target "Motif:tRNA-Met-i" 8 60
chr2	RepeatMasker	dispersed_repeat	2213681	2213747	19.7	+	.	ID=43;Target "Motif:tRNA-Trp-TGG" 8 73
chr2	RepeatMasker	dispersed_repeat	2256042	2256071	3.3	+	.	ID=44;Target "Motif:tRNA-Phe-TTY" 8 37
chr2	RepeatMasker	dispersed_repeat	2440866	2440928	18.1	+	.	ID=45;Target "Motif:tRNA-Val-GTY" 4 64
chr2	RepeatMasker	dispersed_repeat	3262215	3262250	8.3	-	.	ID=46;Target "Motif:tRNA-Ile-ATT" 3 38
chr2	RepeatMasker	dispersed_repeat	3673642	3673714	18.1	-	.	ID=47;Target "Motif:tRNA-Trp-TGG" 1 72
chr2	RepeatMasker	dispersed_repeat	3691527	3691565	12.8	-	.	ID=48;Target "Motif:tRNA-Ile-ATT" 3 41
chr2	RepeatMasker	dispersed_repeat	3775295	3775394	14.4	-	.	ID=49;Target "Motif:U2" 7 105
chr2	RepeatMasker	dispersed_repeat	4533787	4533820	5.9	-	.	ID=50;Target "Motif:tRNA-Leu-TTG" 5 38
chr2	RepeatMasker	dispersed_repeat	4615540	4615575	5.6	+	.	ID=51;Target "Motif:tRNA-Phe-TTY" 8 44
chr2	RepeatMasker	dispersed_repeat	5337338	5337401	28.1	-	.	ID=52;Target "Motif:tRNA-Leu-CTY" 7 70
chr3	RepeatMasker	dispersed_repeat	316318	316401	19.4	+	.	ID=53;Target "Motif:tRNA-Trp-TGG" 4 73
chr3	RepeatMasker	dispersed_repeat	383610	383673	28.1	+	.	ID=54;Target "Motif:tRNA-Leu-CTY" 7 70
chr3	RepeatMasker	dispersed_repeat	1087177	1087229	13.2	+	.	ID=55;Target "Motif:tRNA-Met-i" 8 60
chr3	RepeatMasker	dispersed_repeat	1818370	1818564	19	-	.	ID=56;Target "Motif:SSU-rRNA_Hsa" 331 525
chr3	RepeatMasker	dispersed_repeat	1818552	1818679	25.8	+	.	ID=57;Target "Motif:SSU-rRNA_Hsa" 101 236
chr3	RepeatMasker	dispersed_repeat	3936495	3936531	10.8	+	.	ID=58;Target "Motif:tRNA-Pro-CCG" 1 37
chr4	RepeatMasker	dispersed_repeat	66526	66615	19.2	+	.	ID=59;Target "Motif:tRNA-Ala-GCY_v" 1 72
chr4	RepeatMasker	dispersed_repeat	517841	517925	18.7	+	.	ID=60;Target "Motif:tRNA-Ala-GCY_v" 1 72
chr4	RepeatMasker	dispersed_repeat	664236	664316	16.3	+	.	ID=61;Target "Motif:tRNA-Ser-TCA_" 8 73
chr4	RepeatMasker	dispersed_repeat	664671	664754	19.4	-	.	ID=62;Target "Motif:tRNA-Trp-TGG" 4 73
chr4	RepeatMasker	dispersed_repeat	1609502	1609579	17.8	-	.	ID=63;Target "Motif:tRNA-Leu-TTG" 4 84
chr4	RepeatMasker	dispersed_repeat	1746472	1746554	4.3	-	.	ID=64;Target "Motif:tRNA-Pro-CCA" 1 73
chr4	RepeatMasker	dispersed_repeat	2116015	2116086	20.8	-	.	ID=65;Target "Motif:tRNA-Met-i" 1 72
chr4	RepeatMasker	dispersed_repeat	2128345	2128436	9	+	.	ID=66;Target "Motif:tRNA-Lys-AAG" 1 72
chr4	RepeatMasker	dispersed_repeat	3165915	3165995	18.8	-	.	ID=67;Target "Motif:U6" 28 107
chr4	RepeatMasker	dispersed_repeat	3520856	3520901	15.6	+	.	ID=68;Target "Motif:DIRS-1b_Amnio" 4722 4766
chr4	RepeatMasker	dispersed_repeat	4076907	4076981	24	+	.	ID=69;Target "Motif:tRNA-Asp-GAY" 1 75
chr4	RepeatMasker	dispersed_repeat	4352870	4352933	28.1	+	.	ID=70;Target "Motif:tRNA-Leu-CTY" 7 70
chr5	RepeatMasker	dispersed_repeat	85094	85195	21.2	+	.	ID=71;Target "Motif:tRNA-Leu-CTG" 3 83
chr5	RepeatMasker	dispersed_repeat	216847	216903	24.6	-	.	ID=72;Target "Motif:tRNA-Ile-ATT" 8 66
chr5	RepeatMasker	dispersed_repeat	513153	513235	8.5	+	.	ID=73;Target "Motif:tRNA-Lys-AAG" 1 72
chr5	RepeatMasker	dispersed_repeat	1153989	1154021	15.2	-	.	ID=74;Target "Motif:tRNA-Leu-CTA_" 42 74
chr5	RepeatMasker	dispersed_repeat	1225368	1225458	13.3	-	.	ID=75;Target "Motif:tRNA-Pro-CCY" 5 72
chr5	RepeatMasker	dispersed_repeat	1385575	1385645	23.2	-	.	ID=76;Target "Motif:tRNA-Gly-GGY" 1 71
chr5	RepeatMasker	dispersed_repeat	1648759	1648816	19.3	-	.	ID=77;Target "Motif:tRNA-Val-GTY" 8 64
chr5	RepeatMasker	dispersed_repeat	2078700	2078789	27.2	-	.	ID=78;Target "Motif:AmnSINE2" 10 104
chr5	RepeatMasker	dispersed_repeat	2078717	2078791	20	-	.	ID=79;Target "Motif:tRNA-Leu-TTG" 4 78
chr5	RepeatMasker	dispersed_repeat	2078909	2078977	18.2	-	.	ID=80;Target "Motif:tRNA-Val-GTY" 4 69
chr5	RepeatMasker	dispersed_repeat	2308606	2308688	7.1	-	.	ID=81;Target "Motif:tRNA-Lys-AAG" 1 72
chr5	RepeatMasker	dispersed_repeat	3057332	3057361	3.3	+	.	ID=82;Target "Motif:tRNA-Phe-TTY" 8 37
chr5	RepeatMasker	dispersed_repeat	3062499	3062567	21.7	-	.	ID=83;Target "Motif:tRNA-Asn-AAC" 3 71
chr5	RepeatMasker	dispersed_repeat	3124279	3124387	16.8	-	.	ID=84;Target "Motif:tRNA-Leu-CTG" 3 83
chr5	RepeatMasker	dispersed_repeat	3459215	3459296	16.1	-	.	ID=85;Target "Motif:tRNA-Ser-TCA_" 8 73
chr5	RepeatMasker	dispersed_repeat	3654970	3655023	22.2	-	.	ID=86;Target "Motif:tRNA-Cys-TGY" 7 60
chr5	RepeatMasker	dispersed_repeat	3756936	3757002	11.8	+	.	ID=87;Target "Motif:tRNA-Ala-GCA" 8 61
chr5	RepeatMasker	dispersed_repeat	3761681	3761752	20.8	-	.	ID=88;Target "Motif:tRNA-Arg-CGY" 1 73
chr5	RepeatMasker	dispersed_repeat	3766965	3767047	8.5	-	.	ID=89;Target "Motif:tRNA-Lys-AAG" 1 72
chr5	RepeatMasker	dispersed_repeat	3777748	3777830	8.5	+	.	ID=90;Target "Motif:tRNA-Lys-AAG" 1 72
chr5	RepeatMasker	dispersed_repeat	4101412	4101450	10.3	-	.	ID=91;Target "Motif:tRNA-Ile-ATT" 3 41
chr6	RepeatMasker	dispersed_repeat	132804	132908	20.3	-	.	ID=92;Target "Motif:tRNA-Leu-CTG" 3 83
chr6	RepeatMasker	dispersed_repeat	1114966	1115040	23	-	.	ID=93;Target "Motif:tRNA-Val-GTY" 3 76
chr6	RepeatMasker	dispersed_repeat	1119715	1119750	5.6	+	.	ID=94;Target "Motif:tRNA-Phe-TTY" 8 44
chr6	RepeatMasker	dispersed_repeat	1135503	1135532	3.3	+	.	ID=95;Target "Motif:tRNA-Phe-TTY" 8 37
chr6	RepeatMasker	dispersed_repeat	1921089	1921151	18.1	-	.	ID=96;Target "Motif:tRNA-Val-GTY" 4 64
chr6	RepeatMasker	dispersed_repeat	1941069	1941157	12.3	+	.	ID=97;Target "Motif:tRNA-Pro-CCY" 5 75
chr6	RepeatMasker	dispersed_repeat	2266081	2266116	8.3	+	.	ID=98;Target "Motif:tRNA-Ile-ATT" 3 38
chr6	RepeatMasker	dispersed_repeat	2319132	2319230	14.4	-	.	ID=99;Target "Motif:U2" 7 105
chr6	RepeatMasker	dispersed_repeat	3951111	3951193	8.5	+	.	ID=100;Target "Motif:tRNA-Lys-AAG" 1 72
chr7	RepeatMasker	dispersed_repeat	601304	603099	18.4	+	.	ID=101;Target "Motif:SSU-rRNA_Hsa" 1 1869
chr7	RepeatMasker	dispersed_repeat	603588	604001	28.6	+	.	ID=102;Target "Motif:LSU-rRNA_Hsa" 4 428
chr7	RepeatMasker	dispersed_repeat	604204	605633	20	+	.	ID=103;Target "Motif:LSU-rRNA_Cel" 2 1395
chr7	RepeatMasker	dispersed_repeat	605636	606694	14.7	+	.	ID=104;Target "Motif:LSU-rRNA_Hsa" 4016 4699
chr7	RepeatMasker	dispersed_repeat	1062152	1062187	11.1	-	.	ID=105;Target "Motif:tRNA-Ile-ATT" 3 38
chr7	RepeatMasker	dispersed_repeat	1436035	1436073	10.3	+	.	ID=106;Target "Motif:tRNA-Ile-ATT" 3 41
chr7	RepeatMasker	dispersed_repeat	3853542	3853595	22.2	-	.	ID=107;Target "Motif:tRNA-Cys-TGY" 7 60
