## Supplementary material for "High-throughput screening reveals mechanisms of environmental control of germination in a fungal thermophile": All supplementary files: Supplementary File S4.xlsx

### Sheet: Raw conidiation data
Temperature	Conidia count
37degC	112 million/mL
37degC	123 million/mL
37degC	115 million/mL
45 degC	23,900,000/mL
45 degC	30,500,000/mL
45 degC	29,600,000/mL
50degC	60,000/mL
50degC	70,000/mL
50degC	70,000/mL

### Sheet: Raw data growth at diff temp
temperature	growth (mg)
30	2.7
30	3.2
30	3.8
30	3
30	2.8
30	2.9
30	2.7
30	2.2
30	2.8
30	2.9
30	2.7
30	2.9
37	137.7
37	134.7
37	118.7
37	122.7
37	141.5
37	124.5
37	122.5
37	136.6
37	132.8
37	164
37	115
37	130
45	185.9
45	188.1
45	123.1
45	175.2
45	182.3
45	173.6
45	193.9
45	188.5
45	191.7
45	161
45	150
45	148
50	104.2
50	83.9
50	53.7
50	59.2
50	66.5
50	84.2
50	81.9
50	85.5
50	105.2
50	82
50	119
50	53
55	0
55	0
55	0
55	0
55	0
55	0
55	0
55	0
55	0
55	0
55	0
55	0

### Sheet: Growth_phenotype_of_mutants
Temperature	Strain	Growth
37	ku80	137.7
37	ku80	134.7
37	ku80	118.7
37	ku80	122.7
37	ku80	141.5
37	ku80	124.5
37	ku80	122.5
37	ku80	136.6
37	ku80	132.8
37	ku80	164
37	ku80	115
37	ku80	130
37	syg1	128
37	syg1	126.7
37	syg1	141
37	syg1	128.2
37	syg1	114.3
37	syg1	133.8
37	syg1	145.9
37	syg1	148.7
37	syg1	145.5
37	syg1	144
37	syg1	152
37	syg1	137
37	ku80	126.4
37	pty-5	130.4
37	ku80	120.9
37	pty-5	119
37	ku80	122.4
37	pty-5	59.1
37	pty-5	96.7
37	ku80	117.6
37	pty-5	124.4
37	ku80	137.3
37	pty-5	118.3
37	ku80	121.2
37	pty-5	66
37	pty-5	105.9
37	ku80	113.7
37	pty-5	125.6
37	ku80	136.8
37	pty-5	118.2
37	ku80	123.7
37	pty-5	61
37	pty-5	112
37	ku80	141.4
37	ku80	128.9
37	ku80	132.8
37	ku80	125.5
37	ku80	125.9
37	ku80	114.7
37	mfs	127.2
37	mfs	130.2
37	mfs	107.3
37	mfs	132.9
37	mfs	127.4
37	mfs	130.7
37	ku80	112.6
37	ku80	105.8
37	ku80	99.5
37	mfs	129.1
37	mfs	128.6
37	mfs	118.2
37	ku80	137.7
37	ku80	134.7
37	ku80	118.7
37	ku80	122.7
37	ku80	141.5
37	ku80	124.5
37	ku80	122.5
37	ku80	136.6
37	ku80	132.8
37	ku80	164
37	ku80	115
37	ku80	130
37	nrc1	158.7
37	nrc1	153
37	nrc1	154.3
37	nrc1	152.4
37	nrc1	153.5
37	nrc1	143.6
37	nrc1	150.6
37	nrc1	172.8
37	nrc1	173.1
37	nrc1	189
37	nrc1	197
37	nrc1	223
37	ku80	141.5
37	ku80	139.8
37	ku80	145.2
37	ku80	116
37	ku80	117.8
37	ku80	105.1
37	ku80	37.5
37	ku80	49.7
37	ku80	50.8
37	MYCTH_2313252	129.9
37	MYCTH_2313252	128.7
37	MYCTH_2313252	127.4
37	MYCTH_2313252	167.7
37	MYCTH_2313252	172.6
37	MYCTH_2313252	167.7
37	MYCTH_2313252	132.1
37	MYCTH_2313252	148.6
37	MYCTH_2313252	150.1
37	MYCTH_2313252	133.5
37	MYCTH_2313252	135.4
37	MYCTH_2313252	125.8
37	ku80	141.5
37	ku80	139.8
37	ku80	145.2
37	ku80	116
37	ku80	117.8
37	ku80	105.1
37	ku80	37.5
37	ku80	49.7
37	ku80	50.8
37	ZincTF	114.8
37	ZincTF	114.5
37	ZincTF	117.2
37	ZincTF	125.9
37	ZincTF	117.9
37	ZincTF	121.9
37	ZincTF	110.8
37	ZincTF	98.2
37	ZincTF	122.4
37	ku80	141.4
37	ku80	128.9
37	ku80	132.8
37	ku80	125.5
37	ku80	125.9
37	ku80	114.7
37	zip	138.6
37	zip	141.5
37	zip	145.1
37	zip	88.4
37	zip	94.4
37	zip	96.9
37	ku80	112.6
37	ku80	105.8
37	ku80	99.5
37	zip	56.6
37	zip	72.8
37	zip	58.5
50	ku80	104.2
50	ku80	83.9
50	ku80	53.7
50	ku80	59.2
50	ku80	66.5
50	ku80	84.2
50	ku80	81.9
50	ku80	85.5
50	ku80	105.2
50	ku80	82
50	ku80	119
50	ku80	53
50	syg1	86.7
50	syg1	60.5
50	syg1	88
50	syg1	95.9
50	syg1	123.2
50	syg1	112.5
50	syg1	131.6
50	syg1	117.4
50	syg1	125.5
50	syg1	131
50	syg1	159
50	syg1	120
50	ku80	40.1
50	pty-5	86.5
50	ku80	46.4
50	pty-5	29.4
50	ku80	84.4
50	pty-5	8.3
50	pty-5	31.4
50	ku80	64.2
50	pty-5	63.5
50	ku80	65.9
50	pty-5	25.5
50	ku80	66.8
50	pty-5	13.1
50	pty-5	25.9
50	ku80	64.3
50	pty-5	50.7
50	ku80	69.4
50	pty-5	36.9
50	ku80	81.5
50	pty-5	15
50	pty-5	35
50	ku80	115.6
50	ku80	107.5
50	ku80	89.2
50	ku80	120.1
50	ku80	102.8
50	ku80	116.6
50	mfs	96.1
50	mfs	88.9
50	mfs	85.9
50	mfs	91.5
50	mfs	70.5
50	mfs	86.7
50	ku80	81.1
50	ku80	85.6
50	ku80	79.9
50	mfs	75.9
50	mfs	73.1
50	mfs	70.7
50	ku80	104.2
50	ku80	83.9
50	ku80	53.7
50	ku80	59.2
50	ku80	66.5
50	ku80	84.2
50	ku80	81.9
50	ku80	85.5
50	ku80	105.2
50	ku80	82
50	ku80	119
50	ku80	53
50	nrc1	71
50	nrc1	23.9
50	nrc1	46.2
50	nrc1	95.7
50	nrc1	63.1
50	nrc1	61.5
50	nrc1	98
50	nrc1	66.8
50	nrc1	78.4
50	nrc1	94
50	nrc1	122
50	nrc1	100
50	ku80	56
50	ku80	97.9
50	ku80	92.8
50	ku80	68
50	ku80	53.6
50	ku80	90.6
50	ku80	68.1
50	MYCTH_2313252	64.5
50	MYCTH_2313252	75.4
50	MYCTH_2313252	74.9
50	MYCTH_2313252	160
50	MYCTH_2313252	71
50	MYCTH_2313252	96.2
50	MYCTH_2313252	90.3
50	MYCTH_2313252	46.8
50	MYCTH_2313252	43.9
50	MYCTH_2313252	56.8
50	ku80	56
50	ku80	97.9
50	ku80	92.8
50	ku80	68
50	ku80	53.6
50	ku80	90.6
50	ku80	68.1
50	ZincTF	67.9
50	ZincTF	39.4
50	ZincTF	33.9
50	ZincTF	51.1
50	ZincTF	49.6
50	ZincTF	80.4
50	ZincTF	121.5
50	ZincTF	83.6
50	ZincTF	105.7
50	ku80	115.6
50	ku80	107.5
50	ku80	89.2
50	ku80	150.1
50	ku80	102.8
50	ku80	166.6
50	zip	99.7
50	zip	103.4
50	zip	119
50	zip	81.9
50	zip	44.5
50	zip	52.1
50	ku80	81.1
50	ku80	85.6
50	ku80	79.9
50	zip	64.9
50	zip	32.7
50	zip	51.7
37	ech	56.9
37	ech	55.7
37	ech	49.4
37	ech	57.7
37	ech	53.9
37	ech	60.2
50	ech	20.5
50	ech	23.2
50	ech	22
50	ech	15.6
50	ech	20.2
50	ech	26.3
50	ech	43.6
50	ech	25.4
50	ech	25.8

### Sheet: Germination_phenotyp_of_Mutants
strain	temperature	total number of condia	number of germinated conidia	percent_germination
mfs	37	52	2	3.84615
mfs	37	48	5	10.4167
zip	37	36	4	11.1111
nrc1	37	48	7	14.5833
ku80	37	91	15	16.4835
syg1	37	78	13	16.6667
mfs	37	58	10	17.2414
ku80	37	99	18	18.1818
nrc1	37	98	19	19.3878
zip	37	49	13	26.5306
zip	37	40	13	32.5
pty-5	37	99	37	37.3737
syg1	37	133	51	38.3459
ku80	37	29	2	6.89655
ku80	37	31	7	22.5806
mfs	37	20	3	15
nrc1	37	31	3	9.67742
nrc1	37	19	1	5.26316
pty-5	37	19	2	10.5263
pty-5	37	36	2	5.55556
syg1	37	111	37	33.3333
syg1	37	27	2	7.40741
zip	37	24	1	4.16667
zip	37	28	2	7.14286
syg1	50	175	46	26.2857
syg1	50	360	85	23.6111
syg1	50	147	76	51.7007
ku80	50	119	35	29.4118
ku80	50	116	20	17.2414
ku80	50	56	9	16.0714
ku80	50	72	13	18.0556
mfs	50	332	47	14.1566
mfs	50	103	23	22.3301
mfs	50	89	28	31.4607
nrc1	50	151	17	11.2583
nrc1	50	54	18	33.3333
nrc1	50	100	23	23
pty-5	50	198	38	19.1919
pty-5	50	96	48	50
pty-5	50	175	87	49.7143
zip	50	38	14	36.8421
zip	50	129	33	25.5814
zip	50	204	47	23.0392
ku80	37	40	10	25
ku80	37	34	9	26.4706
ku80	37	14	6	42.8571
mfs	37	30	1	3.33333
mfs	37	23	4	17.3913
mfs	37	24	4	16.6667
nrc1	37	28	2	7.14286
nrc1	37	24	1	4.16667
nrc1	37	30	5	16.6667
pty-5	37	18	1	5.55556
pty-5	37	23	3	13.0435
pty-5	37	20	3	15
syg1	37	17	0	0
syg1	37	16	4	25
syg1	37	13	1	7.69231
zip	37	56	6	10.7143
zip	37	32	7	21.875
zip	37	26	1	3.84615
ku80	50	15	1	6.66667
ku80	50	15	0	0
ku80	50	14	2	14.2857
mfs	50	24	7	29.1667
mfs	50	24	3	12.5
mfs	50	279	95	34.0502
nrc1	50	12	3	25
nrc1	50	48	14	29.1667
nrc1	50	9	3	33.3333
pty-5	50	48	12	25
pty-5	50	288	121	42.0139
pty-5	50	287	100	34.8432
syg1	50	34	20	58.8235
syg1	50	126	59	46.8254
syg1	50	126	52	41.2698
zip	50	20	1	5
zip	50	149	54	36.2416
zip	50	15	5	33.3333
ku80	37	18	4	22.2222
ku80	37	21	3	14.2857
ku80	37	24	2	8.33333
mfs	37	19	0	0
mfs	37	30	3	10
mfs	37	20	2	10
nrc1	37	11	1	9.09091
nrc1	37	11	1	9.09091
nrc1	37	6	0	0
pty-5	37	12	1	8.33333
pty-5	37	18	0	0
pty-5	37	23	3	13.0435
syg1	37	10	1	10
syg1	37	16	3	18.75
syg1	37	29	2	6.89655
zip	37	24	0	0
zip	37	38	1	2.63158
zip	37	29	0	0
ku80	50	8	2	25
ku80	50	23	2	8.69565
ku80	50	14	1	7.14286
mfs	50	6	2	33.3333
mfs	50	14	4	28.5714
mfs	50	19	4	21.0526
nrc1	50	35	13	37.1429
nrc1	50	31	9	29.0323
nrc1	50	21	3	14.2857
pty-5	50	23	15	65.2174
pty-5	50	71	27	38.0282
pty-5	50	36	12	33.3333
syg1	50	13	3	23.0769
syg1	50	25	10	40
syg1	50	35	12	34.2857
zip	50	15	3	20
zip	50	43	9	20.9302
zip	50	26	8	30.7692
ku80	37	40	10	25
ku80	37	34	9	26.4706
ku80	37	14	6	42.8571
mfs	37	30	1	3.33333
mfs	37	23	4	17.3913
mfs	37	24	4	16.6667
nrc1	37	28	2	7.14286
nrc1	37	24	1	4.16667
nrc1	37	30	5	16.6667
pty-5	37	18	1	5.55556
pty-5	37	23	3	13.0435
pty-5	37	20	3	15
syg1	37	17	0	0
syg1	37	16	4	25
syg1	37	13	1	7.69231
zip	37	56	6	10.7143
zip	37	32	7	21.875
zip	37	26	1	3.84615
ku80	50	15	1	6.66667
ku80	50	15	0	0
ku80	50	14	2	14.2857
mfs	50	24	7	29.1667
mfs	50	24	3	12.5
mfs	50	279	95	34.0502
nrc1	50	12	3	25
nrc1	50	48	14	29.1667
nrc1	50	9	3	33.3333
pty-5	50	48	12	25
pty-5	50	288	121	42.0139
pty-5	50	287	100	34.8432
syg1	50	34	20	58.8235
syg1	50	126	59	46.8254
syg1	50	126	52	41.2698
zip	50	20	1	5
zip	50	149	54	36.2416
zip	50	15	5	33.3333
ku80	37	27	3	11.1111
ku80	37	67	0	0
ku80	37	21	0	0
mfs	37	23	3	13.0435
mfs	37	29	0	0
mfs	37	50	0	0
nrc1	37	21	1	4.7619
nrc1	37	21	3	14.2857
nrc1	37	90	5	5.55556
pty-5	37	20	0	0
pty-5	37	30	0	0
pty-5	37	24	2	8.33333
syg1	37	20	2	10
syg1	37	46	1	2.17391
syg1	37	11	3	27.2727
zip	37	36	1	2.77778
zip	37	35	0	0
zip	37	30	0	0
ku80	50	46	1	2.17391
ku80	50	19	1	5.26316
ku80	50	40	4	10
mfs	50	17	1	5.88235
mfs	50	59	9	15.2542
mfs	50	63	8	12.6984
nrc1	50	70	4	5.71429
nrc1	50	23	2	8.69565
nrc1	50	40	2	5
pty-5	50	9	4	44.4444
pty-5	50	31	9	29.0323
pty-5	50	10	4	40
syg1	50	16	6	37.5
syg1	50	12	5	41.6667
syg1	50	33	13	39.3939
zip	50	20	3	15
zip	50	13	1	7.69231
zip	50	29	1	3.44828
ech	37	36	4	11.1111
ech	37	21	3	14.2857
ech	37	40	10	25
ku80	37	8	2	25
ku80	37	16	2	12.5
ku80	37	11	0	0
MYCTH_2313252	37	20	0	0
MYCTH_2313252	37	20	0	0
MYCTH_2313252	37	10	0	0
zincTF	37	1	0	0
zincTF	37	20	4	20
zincTF	37	30	2	6.66667
zincTF	37	4	2	50
zincTF	37	10	1	10
ech	50	15	6	40
ech	50	11	6	54.5455
ech	50	9	3	33.3333
ku80	50	9	3	33.3333
ku80	50	7	2	28.5714
ku80	50	17	3	17.6471
MYCTH_2313252	50	28	3	10.7143
MYCTH_2313252	50	17	4	23.5294
MYCTH_2313252	50	27	3	11.1111
zincTF	50	25	3	12
zincTF	50	28	5	17.8571
zincTF	50	27	8	29.6296
ech	37	12	0	0
ech	37	20	0	0
ech	37	12	1	8.33333
ku80	37	12	0	0
ku80	37	9	2	22.2222
ku80	37	12	2	16.6667
MYCTH_2313252	37	20	0	0
MYCTH_2313252	37	20	0	0
MYCTH_2313252	37	40	0	0
zincTF	37	12	1	8.33333
zincTF	37	15	0	0
zincTF	37	18	1	5.55556
ech	50	10	3	30
ech	50	12	5	41.6667
ech	50	7	3	42.8571
ku80	50	11	2	18.1818
ku80	50	9	3	33.3333
ku80	50	8	1	12.5
MYCTH_2313252	50	22	0	0
MYCTH_2313252	50	25	2	8
MYCTH_2313252	50	14	2	14.2857
zincTF	50	13	2	15.3846
zincTF	50	19	4	21.0526
zincTF	50	22	4	18.1818

### Sheet: ku80_germination_Zinc_changes
Zinc concentration (mg/L)	temperature	total number of condia	number of germinated conidia	percent_germination
0.5	37	20	0	0
0.5	37	15	2	13.3333
0.5	37	30	1	3.33333
1	37	29	2	6.89655
1	37	27	3	11.1111
1	37	18	2	11.1111
3	37	28	5	17.8571
3	37	17	2	11.7647
3	37	12	1	8.33333
5	37	19	3	15.7895
5	37	12	2	16.6667
5	37	24	2	8.33333
10	37	13	3	23.0769
10	37	35	5	14.2857
10	37	40	4	10
0.5	50	21	9	42.8571
0.5	50	25	2	8
0.5	50	13	2	15.3846
1	50	16	3	18.75
1	50	13	0	0
1	50	15	2	13.3333
3	50	18	4	22.2222
3	50	21	3	14.2857
3	50	17	5	29.4118
5	50	23	3	13.0435
5	50	18	3	16.6667
5	50	20	0	0
10	50	22	1	4.54545
10	50	10	1	10
10	50	24	5	20.8333
0.5	37	17	3	17.6471
0.5	37	37	2	5.40541
0.5	37	10	1	10
1	37	20	2	10
1	37	28	3	10.7143
1	37	19	3	15.7895
3	37	22	3	13.6364
3	37	24	5	20.8333
3	37	23	5	21.7391
5	37	19	4	21.0526
5	37	14	3	21.4286
5	37	16	3	18.75
10	37	12	4	33.3333
10	37	11	2	18.1818
10	37	24	6	25
0.5	50	22	9	40.9091
0.5	50	21	9	42.8571
0.5	50	21	6	28.5714
1	50	23	9	39.1304
1	50	15	5	33.3333
1	50	15	5	33.3333
3	50	13	1	7.69231
3	50	12	2	16.6667
3	50	14	1	7.14286
5	50	18	3	16.6667
5	50	17	2	11.7647
5	50	7	0	0
10	50	17	1	5.88235
10	50	15	2	13.3333
10	50	13	2	15.3846
