## Supplementary material for "High-throughput screening reveals mechanisms of environmental control of germination in a fungal thermophile": All supplementary files: supplementary File S5.xlsx

### Sheet: Tnseq_Barseq_Primers
primer_name	Primer Sequence	index_sequence (for multiplexing)	index_reverse (P1 custom)
P1_BS3_IT001	AATGATACGGCGACCACCGAGATCTACACTCTTTCCCTACACGACGCTCTTCCGATCTNGCACTAGTCGACCTGCAGCGTACG	ATCACG	GCACTA
P1_BS3_IT002	AATGATACGGCGACCACCGAGATCTACACTCTTTCCCTACACGACGCTCTTCCGATCTNNTGTAGCGTCGACCTGCAGCGTACG	CGATGT	TGTAGC
P1_BS3_IT003	AATGATACGGCGACCACCGAGATCTACACTCTTTCCCTACACGACGCTCTTCCGATCTNNNCGGATTGTCGACCTGCAGCGTACG	TTAGGC	CGGATT
P1_BS3_IT004	AATGATACGGCGACCACCGAGATCTACACTCTTTCCCTACACGACGCTCTTCCGATCTNNNNACCAGTGTCGACCTGCAGCGTACG	TGACCA	ACCAGT
P1_BS3_IT005	AATGATACGGCGACCACCGAGATCTACACTCTTTCCCTACACGACGCTCTTCCGATCTNGTGACAGTCGACCTGCAGCGTACG	ACAGTG	GTGACA
P1_BS3_IT006	AATGATACGGCGACCACCGAGATCTACACTCTTTCCCTACACGACGCTCTTCCGATCTNNTAACCGGTCGACCTGCAGCGTACG	GCCAAT	TAACCG
P1_BS3_IT007	AATGATACGGCGACCACCGAGATCTACACTCTTTCCCTACACGACGCTCTTCCGATCTNNNCTAGACGTCGACCTGCAGCGTACG	CAGATC	CTAGAC
P1_BS3_IT008	AATGATACGGCGACCACCGAGATCTACACTCTTTCCCTACACGACGCTCTTCCGATCTNNNNAGTTCAGTCGACCTGCAGCGTACG	ACTTGA	AGTTCA
P1_BS3_IT009	AATGATACGGCGACCACCGAGATCTACACTCTTTCCCTACACGACGCTCTTCCGATCTNGACTAGGTCGACCTGCAGCGTACG	GATCAG	GACTAG
P1_BS3_IT010	AATGATACGGCGACCACCGAGATCTACACTCTTTCCCTACACGACGCTCTTCCGATCTNNTTCGATGTCGACCTGCAGCGTACG	TAGCTT	TTCGAT
P1_BS3_IT011	AATGATACGGCGACCACCGAGATCTACACTCTTTCCCTACACGACGCTCTTCCGATCTNNNCATCGGGTCGACCTGCAGCGTACG	GGCTAC	CATCGG
P1_BS3_IT012	AATGATACGGCGACCACCGAGATCTACACTCTTTCCCTACACGACGCTCTTCCGATCTNNNNATGTTCGTCGACCTGCAGCGTACG	CTTGTA	ATGTTC
Barseq_P2_IT001	CAAGCAGAAGACGGCATACGAGATCGTGATGTGACTGGAGTTCAGACGTGTGCTCTTCCGATCTGATGTCCACGAGGTCTCT
Barseq_P2_IT002	CAAGCAGAAGACGGCATACGAGATACATCGGTGACTGGAGTTCAGACGTGTGCTCTTCCGATCTGATGTCCACGAGGTCTCT
Barseq_P2_IT003	CAAGCAGAAGACGGCATACGAGATGCCTAAGTGACTGGAGTTCAGACGTGTGCTCTTCCGATCTGATGTCCACGAGGTCTCT
Barseq_P2_IT004	CAAGCAGAAGACGGCATACGAGATTGGTCAGTGACTGGAGTTCAGACGTGTGCTCTTCCGATCTGATGTCCACGAGGTCTCT
Barseq_P2_IT005	CAAGCAGAAGACGGCATACGAGATCACTGTGTGACTGGAGTTCAGACGTGTGCTCTTCCGATCTGATGTCCACGAGGTCTCT
Barseq_P2_IT006	CAAGCAGAAGACGGCATACGAGATATTGGCGTGACTGGAGTTCAGACGTGTGCTCTTCCGATCTGATGTCCACGAGGTCTCT
Barseq_P2_IT007	CAAGCAGAAGACGGCATACGAGATGATCTGGTGACTGGAGTTCAGACGTGTGCTCTTCCGATCTGATGTCCACGAGGTCTCT
Barseq_P2_IT008	CAAGCAGAAGACGGCATACGAGATTCAAGTGTGACTGGAGTTCAGACGTGTGCTCTTCCGATCTGATGTCCACGAGGTCTCT
Barseq_P2_IT009	CAAGCAGAAGACGGCATACGAGATCTGATCGTGACTGGAGTTCAGACGTGTGCTCTTCCGATCTGATGTCCACGAGGTCTCT
Barseq_P2_IT010	CAAGCAGAAGACGGCATACGAGATAAGCTAGTGACTGGAGTTCAGACGTGTGCTCTTCCGATCTGATGTCCACGAGGTCTCT
Barseq_P2_IT011	CAAGCAGAAGACGGCATACGAGATGTAGCCGTGACTGGAGTTCAGACGTGTGCTCTTCCGATCTGATGTCCACGAGGTCTCT
Barseq_P2_IT012	CAAGCAGAAGACGGCATACGAGATTACAAGGTGACTGGAGTTCAGACGTGTGCTCTTCCGATCTGATGTCCACGAGGTCTCT
Name	Sequence	Notes
Mod2_TruSeq	(3') ACTGACCTCAAGTCTGCACACGAGAAGGCTAG-P (5' Phosphate) (PAGE purified)	Mod2_TruSeq (to make Y-adapter for TnSeq library prep)
Mod2_TS_Univ	(5') ACGCTCTTCCGATC*T (3' T is phosphorothioate bonded) (PAGE purified)	Mod2_TS_Univ (to make Y-adapter for TnSeq library prep)
TnSeq3	ATGATACGGCGACCACCGAGATCTACACTCTTTCCCTACACGACGCTCTTCCGATCTNNNNNNatatcgagctcccgatgtccac	TnSeq3 forward primer for library prep			indexed TnSeq oligo
P7_MOD_TS_index1	CAAGCAGAAGACGGCATACGAGATCGTGATGTGACTGGAGTTCAGACGTGTGCTCTTCCGATCT	yes	index1	ATCACG	indexed TnSeq oligo

### Sheet: deletion cassette primers
	Gene ID	Primer name	Primer Sequence	purpose
	mfs (MYCTH_116881)	MFS_Frag_1 FOR	TGGGAACTACTCACACATTATTATGGAGAAACCGCATTTCGACCGCCGTTGCAC	For deletion cassette creation
		MFS_Frag_1 REV	ATCATCTTCTGTCGACGGCGGGTGGGTGTTTTGTTGGT
		MFS_HygR_Frag_2 FOR	AAAACACCCACCCGCCGTCGACAGAAGATGATATTGAAGGAGCACTTTTTGGGCT
		MFS_HygR_Frag_2 REV	CCCCCCAAAAAAAAATCGCGACTTTGCCCTATTCCTTTGCCC
		MFS_Frag_3 FOR	ATAGGGCAAAGTCGCGATTTTTTTTTGGGGGGGGGAGGAGGAGGAG
		MFS_Frag_3 REV	TAATTCCCGATCTAGTAACATAGATGACACCGGGCAGGCGGATCGTTGTATCGG
		MFS ORF For	ATGGCCTCGTCCTCGCAGGAAAAG	For Confirmation of gene deletion in the mutant
		MFS ORF Rev	TCAGTAGGTGTAACGGAAACCAGGCTC
		MFS outside FOR	CGCAGCGAGTCGGGATCCC
		MFS outside REV	CAGCCTCACGACGGGCACG
	MYCTH_2313252	Uncha2_Frag_1 FOR	ATCTGGGAACTACTCACACATTATTATGGAGAAACTGCCTGAAGTGGTGCTTG	For deletion cassette creation
		Uncha2_Frag_1 REV	ATATCATCTTCTGTCGACGGTGCTAGTGTCCCG
		Uncha2_HygR_Frag_2 FOR	ACCGGGACACTAGCACCGTCGACAGAAGATGATATTGAAGG
		Uncha2_HygR_Frag_2 REV	CCTGCTTGCCACTTCTTTCGCGACTTTGCCCTATTC
		Uncha2_Frag_3 FOR	AATAGGGCAAAGTCGCGAAAGAAGTGGCAAGCAGG
		Uncha2_Frag_3 REV	GTTTAATTCCCGATCTAGTAACATAGATGACACCGACGGGTGTTTGCGC
		Uncha2 ORF For	ATGGCCTCCGCAGTCCCGCC	For Confirmation of gene deletion in the mutant
		Uncha2 ORF Rev	TTAGTCGATGGTCATGCGGCTGGGCA
		Uncha2 outside For	GACCTGCACAGCCATGATGAAT
		Uncha2 outside Rev	TCAGACCATTTATTTGGTGAGCCAC
	zip (MYCTH_2307966)	ZIP_Frag_1 FOR	ACTCACACATTATTATGGAGAAACTGGACTGCGTGCTT	For deletion cassette creation
		ZIP_Frag_1 REV	TCTTCTGTCGACGTTCGGTTACTAGGTACGGG
		ZIP_HygR_Frag_2 FOR	TAGTAACCGAACGTCGACAGAAGATGATATTGAAGGAG
		ZIP_HygR_Frag_2 REV	TCCCCGTCCGCACGCGACTTTGCCCTATTCC
		ZIP_Frag_3 FOR	GGCAAAGTCGCGTGCGGACGGGGATATATATATATATATATATGTACAC
		ZIP_Frag_3 REV	GATCTAGTAACATAGATGACACCGACGTCCATCCCCGG
		ZIP ORF FOR	ATGGCCCGGATTTCCTCGACC	For Confirmation of gene deletion in the mutant
		ZIP ORF REV	TCAAGCCCACTTGCCGAGAAGG
		ZIP outside FOR	CCCTTGATGGCCCGATCCCACG
		ZIP outside REV	CATGACTGCCGCGGAACGCCGAG
	nrc-1 (MYCTH_2305107)	nrc-1_Fragment 1.FOR	CCCTTATCTGGGAACTACTCACACATTATTATGGAGAAACTCGAGCAACAGCCTGAATTAGCGCG	For deletion cassette creation
		nrc-1_Fragment 1.REV	CAATATCATCTTCTGTCGACGGCGCCCGAGCTC
		nrc-1_Fragment 2.FOR	CATAGCTGAGCTCGGGCGCCGTCGACAGAAGATGATATTGAAGGAG
		nrc-1_Fragment 2.REV	CCCTAGGAAAAATAGACATACGCGACTTTGCCCTATTCCTTTGCC
		nrc-1_Fragment 3.FOR	AGGAATAGGGCAAAGTCGCGTATGTCTATTTTTCCTAGGGTCAATTCCTCACT
		nrc-1_Fragment 3.REV	TGATAGTTTAATTCCCGATCTAGTAACATAGATGACACCGCGCGCGCCAACGCTGCAG
		nrc-1 outside 1kb For_new	AGACAAGCCATGCTGCCACGG	For Confirmation of gene deletion in the mutant
		nrc-1 outside 1kb Rev_new	CCGGGTCGTCCAGGTTGGTGGTAC
		nrc1_ORF For	ATGGCAATGCTGGCGTCCAAAAC
		nrc1_ORF Rev	GAAAAATAGACATATCACGCCGGAGGCG
	ech (MYCTH_2303755)	ECH Fragment 1.FOR	GGAACTACTCACACATTATTATGGAGAAACTCGAGGGCACCCGGGGGG	For deletion cassette creation
		ECH_Fragment 1.REV	TCATCTTCTGTCGACCTTTGGTAATGATCAATTGTTGCTTGCG
		ECH_HygR_Fragment 2.FOR	TGATCATTACCAAAGGTCGACAGAAGATGATATTGAAGGAGC
		ECH_HygR_Fragment 2.REV	CAATTCGAGTCAAACCGCGACTTTGCCCTATTCCT
		ECH_Fragment 3.FOR	TAGGGCAAAGTCGCGGTTTGACTCGAATTGTACAAACATATACAATAACTTTACA
		ECH_Fragment 3.REV	ATTCCCGATCTAGTAACATAGATGACACCGATCCGCTCCTAGTAACAACAACAG
		ECH outside 1kb For	GGAAGACGCGCAGGAAGAAG	For Confirmation of gene deletion in the mutant
		ECH outside 1kb Rev	CAACGCATGCTCCCACCCT
		ECH ORF FOR_new	ATGAACGTAGCAGCAGCCCGCGTCAG
		ECH ORF Rev	CTATTGATGGCTCCACTCGGGCTTCTTCTTCTC
	zincTF (MYCTH_2139072)	ZincTF_Frag_1.FOR	GGAACTACTCACACATTATTATGGAGAAACTAGCAGGCGAGCTCGATCCTATACTACCT	For deletion cassette creation
		ZincTF_Frag_1.REV	TCATCTTCTGTCGACCGGACCTCCTCGGTTG
		ZincTF_HygR_Frag_2.FOR	AACCGAGGAGGTCCGGTCGACAGAAGATGATATTGAAGGAGC
		ZincTF_HygR_Frag_2.REV	TTCAGCTTGGGGGTTCGCGACTTTGCCCTATTCCT
		ZincTF_Frag_3.FOR	TAGGGCAAAGTCGCGAACCCCCAAGCTGAAACCAG
		ZincTF_Frag_3.REV	ATTCCCGATCTAGTAACATAGATGACACCGCCGAGCAGTCGCGCAC
		ZincTF outside 1kb For	AGGGAGTCTGGAAGTGATGGCTAT	For Confirmation of gene deletion in the mutant
		ZincTF outside 1kb Rev	CACCGGTACCACCGAGCC
		ZincTF ORF For	ATGCGGTGTACCAAGACAG
		ZincTF ORF Rev	CCTTGAAATCCGGTATCTCGTCTGC
	syg1 (MYCTH_100809)	Sgy1_Frag_1.FOR	GGAACTACTCACACATTATTATGGAGAAACTCGAGGGATCGCGCTCGTCG	For deletion cassette creation
		Sgy1_Frag_1.REV	TCATCTTCTGTCGACGCCGATCCCGTGCG
		Sgy1_hygR_Frag_2.FOR	ACGCACGGGATCGGCGTCGACAGAAGATGATATTGA
		Sgy1_HygR_Frag_2.REV	CCGCCACTCTTCCTCCGCGACTTTGCCCTATTCCTT
		Sgy1_Frag_3.FOR	TAGGGCAAAGTCGCGGAGGAAGAGTGGCGGATTAGAAG
		Sgy1_Frag_3.REV	ATTCCCGATCTAGTAACATAGATGACACCGCGCGCGGCGCCGTCGAGGC
		Syg1 1kb outside F	TCAGGTAGCAGCTTTGCGGG	For Confirmation of gene deletion in the mutant
		Syg1 1kb outside R	GCGCGGCAACTTCCTGCCC
		Syg ORF For	ATGGCCCGGGAGCCAGGCACCGGTG
		Syg1 ORF Rev	CTACTCACCGCTGCCGTTACCCCTACCACCACC
	pty-5 (MYCTH_2300403)	pty-5_Frag_1.FOR	ACACATTATTATGGAGAAACTAGCGCACTCCGTCAGTGCCT	For deletion cassette creation
		pty-5_Frag_1.REV	CTGTCGACGTTTTGGTCTTCCGGCGTCGATTCC
		pty-5_HygR_Frag_2.FOR	ACCAAAACGTCGACAGAAGATGATATTGAAGGAGCACTTTTTGGG
		pty-5_HygR_Frag_2.REV	GCGACTGCCGCGACTTTGCCCTATTCCTTTGCC
		pty-5_Frag_3.FOR	AGTCGCGGCAGTCGCGGTCTCGGTCT
		pty-5_Frag_3.REV	AGTAACATAGATGACACCGCACAAATGCCGGCGCGGGCA
		pty-5 outside 1kb For	GCCTCGATAGTACTCGGCTTTTTAG	For Confirmation of gene deletion in the mutant
		pty-5outside 1kb Rev	CTAGCAACAGCACCACCAGC
		pty-5ORF Rev	TCAATTCGGAAACACGAGGTTGTTCT
		pty-5 ORF For	ATGTCCAGCACAACTCCGG

### Sheet: expected bands of wt & mutants
gene	primer set	Expected size of the gene in ∆ku80 (kb)	Expected size of the gene in the mutant (kb)
nrc-1 (MYCTH_2305107)	outside	5.2 kb	2.8 kb
	orf	2.8 kb	-
syg1 (MYCTH_100809)	outside	7.2 kb	3.5 kb
	orf	5.2 kb	-
zincTF (MYCTH_2139072)	outside	6.3 kb	2.5 kb
	orf	4 kb	-
pty-5 (MYCTH_2300403)	outside	3 kb	3.5 kb
	orf	1 kb	-
mfs (MYCTH_116881)	outside	4.1 kb	3.5 kb
	orf	2.1 kb	-
MYCTH_2313252	outside	3.3 kb	3.5 kb
	orf	1.2 kb	-
zip (MYCTH_2307966)	outside	4.5 kb	3.5 kb
	orf	2.5 kb	-
ech (MYCTH_2303755)	outside	3 kb	3.3 kb
	orf	1 kb	-
